# Two populations with different cell dynamics maintain urethral epithelial homeostasis in female and male mice

**DOI:** 10.64898/2026.10.16.759572

**Authors:** Ioanna Kaklamanou, Uday Ram Gubbala, Oscar Bay Axelsen, Diana Andrejeva, Edouard Hannezo, Mariaceleste Aragona

## Abstract

The urethra is an understudied organ in both humans and animal models. Here we investigate the mouse urethra to gain insights into its tissue architecture, maintenance mechanisms, and epithelial cell dynamics in homeostasis. For this, we generated a single-cell RNA sequencing dataset that includes cells from the entire urethra of both female and male, with detailed regional information. Using lineage tracing and cell proliferation assays, we focused on two potential progenitor cell types, the Keratin 5^+^ and Keratin 14^+^ cells, which we found both capable of generating the full thickness of the epithelium, yet with opposite and complementary patterns of self-renewal. Our results further highlight key differences between females and males, as we observed a higher epithelium stratification, a unique pattern of keratins expression and a higher tissue turnover in females compared to males. This work provides valuable insights that can support future tissue engineering efforts aimed at developing urethral grafts for treating urethral disorders.
