## Supplementary material for "Two populations with different cell dynamics maintain urethral epithelial homeostasis in female and male mice": Table S1: Counts from the scRNAseq data

### Sheet: scRNAseq counts
Table S1 - scRNAseq counts
Marker genes per cluster
	Fibroblasts	Epithelial Cells	Endothelial Cells	Smooth Muscle Cells	Myeloid Immune Cells	Lymphoid Immune Cells	Schwann - Glial Cells
	Col1a1	Krt15	Flt1	Tagln	Cd74	Cblb	Stard13
	Dcn	Sfn	Emcn	Cald1	Ctss	Camk4	Prnp
	Gsn	Tacstd2	Plvap	Tpm2	Bcl2a1b	Itk	Pmp22
	Igfbp6	Krt4	Ptprb	Mustn1	Slc15a3	Ptpn22	Cryab
	Serpinf1	Dsp	Adgrf5	Pde3a	Cd86	Stat4	Gpm6b
	Dpt	Ehf	Cyyr1	Mylk	Cd83	Grap2	Gas7
	Ccdc80	Pof1b	Cdh5	Acta2	Lilrb4a	Rnf125	Ncam1
	Fbln1	S100a14	Mmrn2	Myl9	Cybb	Ikzf3	Cadm4
	Mmp2	Irf6	Egfl7	Myh11	Nlrp3	Skap1	Chl1
	Adamts2	Rab25	Ecscr	Lmod1	Mpeg1	Il2rb	Cdh19
Hashed cell counts per cluster
	Fibroblasts	Epithelial Cells	Endothelial Cells	Smooth Muscle Cells	Myeloid Immune Cells	Lymphoid Immune Cells	Schwann - Glial Cells
Female Negative	1744	861	144	116	0	0	12
Female Singlet	1714	643	414	187	300	201	83
Male Negative	1015	407	185	87	0	0	40
Male Singlet	2229	257	749	158	201	83	88
Counts per cluster
Sex / Mouse / Region	Fibroblasts	Epithelial Cells	Endothelial Cells	Smooth Muscle Cells	Myeloid Immune Cells	Lymphoid Immune Cells	Schwann - Glial Cells
female	1716	647	415	189	300	204	87
male	1995	206	714	181	198	83	79
F1	608	193	187	56	70	48	27
F2	460	158	101	59	109	51	27
F3	648	296	127	74	121	105	33
M1	971	98	259	76	46	23	36
M2	491	55	244	46	81	33	15
M3	533	53	211	59	71	27	28
F1_distal 1	459	144	122	38	31	19	15
F1_proximal 1	149	49	65	18	39	29	12
F2_distal 1	299	122	53	49	54	17	6
F2_proximal 1	161	36	48	10	55	34	21
F3_distal 1	278	94	49	49	55	53	9
F3_proximal 1	370	202	78	25	66	52	24
M1_distal 1	356	33	79	26	18	4	4
M1_distal 2	232	22	42	21	7	2	4
M1_proximal 1	155	26	63	16	7	12	9
M1_proximal 2	228	17	75	13	14	5	19
M2_distal 1	115	11	62	10	27	9	0
M2_distal 2	144	23	40	18	14	2	1
M2_proximal 1	124	16	77	10	23	17	6
M2_proximal 2	108	5	65	8	17	5	8
M3_distal 1	72	12	61	11	18	3	5
M3_distal 2	153	18	39	15	16	7	3
M3_proximal 1	164	11	56	19	16	8	10
M3_proximal 2	144	12	55	14	21	9	10
Number of DEGs per cluster
	Fibroblasts	Epithelial Cells	Endothelial Cells	Smooth Muscle Cells	Myeloid Immune Cells	Lymphoid Immune Cells	Schwann - Glial Cells
number of DEGs between female regions (proximal-distal)	12	6	18	7	8	-	-
number of DEGs between male regions (proximal-distal)	73	3	120	10	-	-	-
number of DEGs between farthest away male regions	51	2	108	21	-	4	-
number of DEGs between sexes	179	190	41	100	17	5	2
Counts for epithelial subclusters
Distribution of cells per epithelial cluster for each sex
Epithelial subcluster	female	male
Epithelial_0	649	226
Epithelial_1	517	224
Epithelial_2	327	214
Distribution of cells per epithelial cluster for each mouse
Epithelial subcluster	F1	F2	F3	M1	M2	M3	Negative
female Epithelial_0	81	58	120	0	0	0	390
female Epithelial_1	68	59	92	0	0	0	298
female Epithelial_2	44	41	84	0	0	0	158
male Epithelial_0	0	0	0	31	22	19	154
male Epithelial_1	0	0	0	31	22	17	154
male Epithelial_2	0	0	0	36	11	17	150
