## Supplementary material for "Two populations with different cell dynamics maintain urethral epithelial homeostasis in female and male mice": Table S6: Number of clones per normalized area of female and male Krt5Cre-ERT2;Rosa26Confetti and Krt14-rtTA;TetOCRE;Rosa26Confetti

### Sheet: clones per area
Table S6
Krt5Cre-ERT2;Rosa26Confetti quantifications, clones per area
	mouse ID
	females			males
timepoint	mouse #1	mouse #2	mouse #3	mouse #1	mouse #2	mouse #3
1 week	44	1636	1640	1677	17	2225
2 weeks	2442	2496	2500	351	2403	189
4 weeks	62	64	960	413	2059	2061
12 weeks	2286	60	68	2265	2411	2463
24 weeks	2248	2250	2450	2465	601	603
	proximal females									distal females
timepoint	mouse #1			mouse #2			mouse #3			mouse #1			mouse #2			mouse #3
1 week	26.5619	15.4944	25.0021	42.0563	55.3373	28.7754	15.4944	24.3484	12.501	61.9778	58.3382	35.4196	25.0021	27.0856	8.33403	15.4944	54.1712	35.4196
2 weeks	10.4719	33.5102	12.5663	25.1327	18.8495	35.6046	23.0383	16.7551	20.9439	20.9439	23.0383	23.0383	35.6046	60.7373	31.4158	20.9439	27.2271	31.4158
4 weeks	10.4719	14.6607	14.6607	13.2809	18.7516	14.6607	10.4175	16.6681	10.4175	17.7079	11.0675	13.2809	22.1349	53.1238	27.0856	6.25052	12.501	18.7516
12 weeks	6.28317	27.2271	16.7551	12.501	20.8351	22.9186	15.4944	15.4944	8.33403	6.28317	23.0383	10.4719	35.4159	26.5619	18.7516	37.6293	18.7516	20.8351
24 weeks	20.9439	18.8495	20.9439	8.37756	8.37756	12.5663	12.5663	14.6607	4.18878	12.5663	14.6607	12.5663	8.37756	12.5663	16.7551	2.09439	3.14158	10.4719
	proximal males									distal males
timepoint	mouse #1			mouse #2			mouse #3			mouse #1			mouse #2			mouse #3
1 week	10.4719	10.4719	14.6607	4.18878	6.28317	12.5663	8.37756	4.18878	12.5663	13.2809	15.4944	64.1912	35.6046	31.4158	20.9439	52.0877	14.5845	33.3361
2 weeks	4.22972	10.5743	12.6891	6.28317	12.5663	8.37756	8.37756	6.28317	10.4719	26.5619	28.7754	35.4159	29.3214	29.3214	23.0383	16.7551	16.7551	8.37756
4 weeks	15.4944	13.2809	11.0675	8.37756	8.37756	8.37756	6.25166	8.33554	8.37756	26.5619	15.4944	33.2024	18.7516	16.6681	14.5845	10.4175	8.33403	20.8351
12 weeks	16.7551	10.4719	10.4719	8.37756	4.18878	8.37756	6.28317	6.28317	8.37756	18.8495	35.6046	31.4158	14.6607	10.4719	14.6607	25.1327	31.4158	18.8495
24 weeks	27.2271	31.4158	10.4719	18.8495	14.6607	4.18878	12.5663	10.4719	8.37756	16.7551	12.5663	14.6607	14.6607	14.6607	14.6607	14.6607	8.37756	14.6607
Krt14-rtTA;TetOCRE;Rosa26Confetti quantifications, clones per area
	mouse ID
	females			males
timepoint	mouse #1	mouse #2	mouse #3	mouse #1	mouse #2	mouse #3
1 week	58	66	174	61	261	69
4 weeks	92	146	148	251	255	61
24 weeks	82	84	292	69	71	337
	proximal females									distal females
timepoint	mouse #1			mouse #2			mouse #3			mouse #1			mouse #2			mouse #3
1 week	2.09439	2.09439	2.09439	2.09439	2.09439	16.7551	4.18878	4.18878	8.37756	2.09439	2.09439	8.37756	2.09439	12.5663	8.37756	4.18878	2.09439	2.09439
4 weeks	12.5663	4.18878	4.18878	8.37756	4.18878	2.09439	6.28317	2.09439	4.18878	4.18878	4.18878	6.28317	2.09439	14.6607	-	4.18878	6.28317	6.28317
24 weeks	2.09439	6.28317	10.4719	4.18878	2.09439	4.18878	4.18878	6.28317	6.28317	8.37756	2.09439	2.09439	2.09439	4.18878	6.28317	2.09439	-	-
	proximal males									distal males
timepoint	mouse #1			mouse #2			mouse #3			mouse #1			mouse #2			mouse #3
1 week	8.37756	6.28317	4.18878	4.18878	10.4719	8.37756	8.37756	10.4719	4.18878	8.37756	6.28317	6.28317	4.18878	2.09439	-	2.09439	2.09439	4.18878
4 weeks	-	-	-	4.18878	-	-	10.4719	20.9439	14.6607	4.18878	2.09439	2.09439	2.09439	2.09439	4.18878	2.09439	2.09439	2.09439
24 weeks	2.09439	2.09439	12.5663	4.18878	4.18878	6.28317	6.28317	10.4719	16.7551	4.18878	12.5663	6.28317	2.09439	2.09439	2.09439	2.09439	2.09439	2.09439
